# High-throughput interrogation of programmed ribosomal frameshifting in human cells

**DOI:** 10.1101/469692

**Authors:** Martin Mikl, Yitzhak Pilpel, Eran Segal

## Abstract

Programmed ribosomal frameshifting is the controlled slippage of the translating ribosome to an alternative frame. This tightly regulated process is widely employed by human viruses such as HIV and SARS coronavirus and is critical for their life cycle and virulence. It is also utilized from yeast to human to implement a feedback control mechanism to regulate polyamine levels. Here, we developed a high-throughput, fluorescence-based approach to assess the frameshifting potential of a sequence. We designed and tested >12,000 sequences based on 15 viral and human frameshifting events, allowing us to elucidate the rules governing ribosomal frameshifting in a systematic way and to discover novel regulatory inputs based on amino acid properties and tRNA availability. We assessed the natural variation in HIV gag-pol frameshifting rates by testing >500 clinical isolates and identified subtype-specific differences as well as associations between viral load in patients and the optimality of gag-pol frameshifting rates. We further devised computational models that accurately predict frameshifting potential (up to auROC=0.93) and frameshifting rates (up to Pearson r=0.81) of novel variants, including subtle differences between HIV clinical isolates (r=0.60). Taken together, this systematic approach can contribute to the development of antiviral agents acting on programmed ribosomal frameshifting.
