## Supplementary Data 1 for "High-throughput interrogation of programmed ribosomal frameshifting in human cells"

### Sheet: tableS1_fsmain
Supplementary Data 1. Previously reported PRF events tested here.
PRF event	Organism	Gene name	PubMed IDs	Sequence ID	PRF position	Slippery	Type	FSDB ID	sequence tested
Main set
CCR5	human	CCR5	25043019	HSU54994	461	TTTAAAA	-1		GATAGGTACCTGGCTGTCGTCCATGCTGTGTTTGCTTTAAAAGCCAGGACGGTCACCTTTGGGGTGGTGACAAGTGTGATCACTTGGGTGGTGGCTGTGTTTGCGTCTCTCCCAGGAATCATCTTTACCAGATCTCAAAAAGAAGGTCTTCATTACACCTGC
HCV	HCV	F protein	11447125, 12588970	HPCJTA	365	AGAAAAA	+1	EM1Vadd07	AGACCGTGCACCATGAGCACGAATCCTAAACCTCAAAGAAAAACCAAACGTAACACCTACCGCCGCCCACAGGACGTCAAGTTCCCGGGCGGTGGTCAGATCGTTGGTGGAGTTTACGTGTTGCCGCGCAGGGGCCCCACGTTGGGTGTGCGCGCGACTAGG
HERV-K10	human	HERV-K10	3021993, 12212853	M14123	2930	GGGAAAC	-1	EM1E0003	CGTTCTAAATTTGATAAAAATGGGCAACCATTGTCGGGAAACGAGCAAAGGGGCCAGCCTCAGGCCCCACAACAAACTGGGGCATTCCCAATTCAGCCATTTGTTCCTCAGGGTTTTCAGGGACAACAACCCCCACTGTCCCAAGTGTTTCAGGGAATAAGC
HIV	HIV HXB2	gag-pol	2447506	K03455	2084	TTTTTTA	-1	EM1V0023	CACATCATGGCAAACTGCCCGGAAAGACAGGCAGGTTTTTTAGGGTTGGGCCCACGGGGAAAGAAGCCTCGCAACTTCCCCGTGACCCAAGCCCCTCAGGGGCTGATACCAACAGCACCTCCGGCAGATCCAGCAGCGGAACTGTTGGAGAGATATATGCAG
west nile virus	west nile virus	NS2A	25375107	EU249803	3545	TCCTTTT	-1	EM1Vadd04	TCACAAGTGAATGCTTACAACGCTGATATGATTGATCCTTTTCAGCTGGGCCTTCTGGTCGTGTTCTTGGCCACCCAGGAGGTCCTTCGCAAGAGGTGGACAGCCAAGATCAGCATGCCAGCTATACTGATTGCTCTGCTAGTCCTGGTGTTTGGGGGCATT
HTLV	human T cell lymphotropic virus	gag-pro	8416368	AF033817	2238	TTTAAAC	-1	EM1V0026	CACCTCCCAAGGCCCCCCGAAATCAGCCAGTTCCCTTTAAACCAGAACGCCTCCAGGCCTTGCAACACTTGGTCCGGAAGGCCCTGGAGGCAGGCCATATCGAACCCTACACCGGGCCAGGAAATAACCCAGTATTCCCAGTTAAAAAAGCCAATGGAACCT
influenza	influenza a virus +1	PA-X	22745253, 23155484	KP896498	569	TCCTTTCGT	+1	EP1Vadd01	AGGCAAGAGATGGCCAGTAGAGGCCTCTGGGATTCCTTTCGTCAGTCCGAGAGAGGCGAAGAGACAATTGAAGAAAGATTTGAAATTACAGGAACCATGCGCAGGCTCGCTGACCAAAGTCTCCCACCGAACTTCTCCAGCCTTGAAAACTTTAGAGCCTAT
OAZ1	human	OAZ1	7813017	D78361	345	TCCTGA	+1	EP1E0003	TGCTGTAGTAACCCGGGTCCGGGGCCTCGGTGGTGCTCCTGATGCCCCTCACCCACCCCTGAAGATCCCAGGTGGGCGAGGGAATAGTCAGAGGGATCACAATCTTTCAGCTAACTTATTCTACTCCGATGATCGGCTGAATGTAACAGAGGAACTAACGTC
PEG10	human	PEG10	17942406, 26447468	NM_001184962	1432	GGGAAAC	-1	EM1Eadd01	AATTGTCCTGCCAAGGCCTCAAAGTCTTCGCCGGCGGGAAACTCCCCGGCCCCGCTGTAGAGGGACCTTCAGCGACCGGGCCAGAAATAATAAGGTCCCCACAAGATGATGCCTCATCTCCACACTTGCAAGTGATGCTCCAGATTCATCTTCCGGGCAGAC
PLRV	PLRV luteovirus	RDRP and coat	8502558	D00530	1767	TTTAAAT	-1	EM1V0013	ACTTCAGCAGAGAAAACTGCTCTAACAAACAAGCCTTTAAATGGGCAAGCGGCACCGTCCGCCAAAACAAACGGCAACTCCGACATCCCCGACGCCGCTACAAGCGCACCACCAATGGACAAAATGGTCGAACAGATCATCACAGCTATGGTGGGGAGAATC
PRRSV	PRRSV	nsp2TF	23043113, 24825891	DQ489311	3511	GGTTTTT	-2		CTCGCGGGGTCTGCTGGTCAGCGCCTCATGACATGGGTTTTTGAAGTTTACTCCCATCTCCCAGCTTTTATACTCACACTTTTCTCGCCGCGGGGCTCTATGGCTCCAGGCGATTGGTTGTTTGCAGGTGTTGTTTTACTTGCTCTCTTGCTCTGTCGTTCT
RSV	Rous sarcoma virus	gag-pol	2846182	V01197	2475	AAATTTA	-1	EM1V0017	AGAGATTGTCTGCAGGGCCTAGGGCTCCGCTTGACAAATTTATAGGGAGGGCCACTGTTCTCACTGTTGCGCTACATCTGGCTATTCCGCTCAAATGGAAGCCAGACCACACGCCTGTGTGGATTGACCAGTGGCCCCTCCCTGAAGGTAAACTTGTAGCGC
SARS	SARS coronavirus	ORF 1a/1b	12917450	NC_004718	13391	TTTAAAC	+1	EM1V0032	GAACCCTTGATGCAGTCTGCGGATGCATCAACGTTTTTAAACGGGTTTGCGGTGTAAGTGCAGCCCGTCTTACACCGTGCGGCACAGGCACTAGTACTGATGTCGTCTACAGGGCTTTTGATATTTACAACGAAAAAGTTGCTGGTTTTGCAAAGTTCCTAA
SIVmac239	SIVmac239	gag-pol	17868691, 23593004	AY588946	1446	TTTTTTA	-1	EM1Vadd01	CATGTTATGGCCAAATGCCCAGACAGACAGGCGGGTTTTTTAGGCCTTGGTCCATGGGGAAAGAAGCCCCGCAATTTCCCCATGGCTCAAGTGCATCAGGGGCTGATGCCAACTGCTCCCCCAGAGGACCCAGCTGTGGATCTGCTAAAGAACTACATGCAG
SRV1	simian srv1 retrovirus	gag-pol	9490779	M11841	2322	GGGAAAC	-1	EM1V0018	ACTGATAGTCAAGGAAACCCACTACCACCCCATCAGGGAAACGGACTGAGGGGCCAGCCCCAGGCCCCGAAACAAGCTTATGGGGCGGTCAGCTTTGTTCCAGCCAACAAAAACAACCCATTTCAAAGCTTACCAGAGCCACCCCAGGAAGTGCAGGATTGG
Column1	Column2	Column3	Column4	Column5	Column6	Column7	Column8	Column9	Column9
Additional
avian infectious bronchitis virus	avian infectious bronchitis virus	polymerase	3428275	M95169	12347	TTTAAAC	-1	EM1V0031	TCAGTTGCTGGAGCATCTGATTTTGATAAGAATTATTTAAACGGGTACGGGGTAGCAGTGAGGCTCGGCTGATACCCCTTGCTAGTGGATGTGATCCTGATGTTGTAAAGCGAGCCTTTGATGTTTGTAATAAGGAATCAGCTGGTATGTTTCAAAATTTGA
Barley yellow dwarf virus	Barley yellow dwarf virus	39K-60K (polymerase)	8400374	X07653	1151	GGGTTTT	-1	EM1V0020	GCCAGGCGGGAACGCATGGACGTGCTTGACTCTGTGGGTTTTTAGAGGGGCTCTGTACCGCCTCTGGTTTTGAGAGCCCATTCCCTATTCTCGGGCTGCCAGAGATTGCGGTCACAGACGGAGCCCGGCTCCGCAAGGTTAGTAGCAATATTAGATACCTTA
Beet chlorosis virus	Beet chlorosis virus	ORF2/3	12038685	AF352025	1580	GGGAAAT	-1	EM1V0001	AATGTCTCCTATCCTATTGTCCCCCCGCATCTGTCGGGAAATGGACTGAGCGGCGCCGACCGCCAAACAACCGGCACCTTCGAAAGCATCCAAAGTCAAATGCCCGCTTGTGGAGATTCCTCAAGGCACGATCTTGCTGCGACTCAGCCAAATTTCATGCCC
Berne virus - polymerase	Berne virus	polymerase	2388833	X52374	1044	TTTAAAC	-1	EM1V0002	AGGTATGAATTTATAACAACTCTTCCTTTGGGTGATTTAAACTGTTGAGAGGTGCCTGGAGCGCCTGCAGGCATCTCTGTTTTCAAAATGGCGCATACCAGTCTTCAAGGTCAAAACATTATATTGATTTGGCAACTGAGTATAATGCAGGCATTGTGAAAG
Bovine leukemia virus	Bovine leukemia virus	pro-pol	2402881	AF033818	1589	AAAAAAC	-1	EM1V0003	TCCCATTGGAAACGAGACTGTCCAACCCTCAAATCAAAAAACTAATAGAGGGGGGACTTAGCGCCCCCCAAACCGTAACCCCTATAACAGATCCTCTTAGTGAGGCCGAATTAGAATGCCTACTTTCTATTCCTCTGGCTCGCAGCCGTCCCTCCGTGGCTG
cocksfoot mottle virus	cocksfoot mottle virus	ORF2b (replicase)	10848968	Z48630	1633	TTTAAAC	-1	EM1V0029	GATGACGAGGACACCCAAGAAACTGCAATCCGGCCTTTAAACTACCAGCGGGCGGGCTCCCTACGGGGCAGTCCGCCCTTGGCCAACTTATCGAGTACGCGGGCTACGTCTGGCGTGACGAAGGAATCATCAATTCCAACGGCATGCCTTTCCGATCCGCTG
danio rerio - oaz	danio rerio	oaz	10600644	AB017118	221	TCCTGA	+1	EP1E0007	TGTAGTAGTACCACTGGTCCAGGGCCTCTGTGGTGCTCCTGATGCCCCTCACCCACCTCTGAAGATCCCAGGTGGGCGAGGGAACGGAGCACGGGATCACCCATCCACAACACAGACGCTGTACTCCGACAGGAAGTTGACTGTGACAGAAGAGCCTGCTGG
danio rerio - oaz	danio rerio	oaz	10600644	AB017117	224	TCCTGA	+1	EP1E0008	CGCTGCAGTAACCCGTGTCCGGGGCCTCTGTGGTGTTCCTGATGTCCCTCTCCCACCCCTGAAGATCCCAGGTGGGCGAGGGAATGATCAGCGGGATCACAGTCTTTCAGCTAAGCTATTCTATTCTGATGCTCAGTTACTGGTTCTTGAGGAAGCCCCTCA
Drosophila - OAZ	Drosophila	OAZ	10775274	AF038597	326	TCCTGA	+1	EP1E0001	TACCGCATCTCTCTCGGCGTAGGGCCTCTGTGGTGGTCCTGATGTCCCTGTCCACCACAGAACAGATCACGATAGGGCATCGCTCTTAACGGGCTACAGCCGTAAGTCTTCGGTCGACTCGGCTGGTGGCAGCCTGTACGAGGCCAGCTCCCGGGCGTCGTC
E. coli - IS1	E. coli	IS1	1334529	AY183453	1300	AAAAAAC	-1	EM1P0004	ATGGGCGTTGGCCTCAACACGATTTTCCGCCATTTAAAAAACTCAGGCCGCAGTCGGTAACCTCGCGCATACAGCCGGGCAGTGACGTCATCGTCTGCGCGGAAATGGACGAACAGTGGGGATACGTCGGGGCTAAATCGCGCCAGCGCTGGCTGTTTTACG
E. coli - dnaX	E. coli	dnaX	2181440	AE000153	3400	AAAAAAG	-1	EM1P0001	CAGCAGTTGCAGCGCGTGCAGGGAGCAACCAAAGCAAAAAAGAGTGAACCGGCAGCCGCTACCCGCGCGCGGCCGGTGAATAACGCTGCGCTGGAAAGACTGGCTTCGGTCACCGATCGCGTTCAGGCGCGTCCGGTGCCATCGGCGCTGGAAAAAGCGCCA
E. coli - IS150	E. coli	IS150	1653413	X07037	529	AAAAAAG	-1	EM1P0003	CAAGTTCGATTTCTTGAAACGCGGCTTATGTATCTAAAAAAGCTGAAAGCCTTAGCTCATCCCACGAAAAAGTGAAAGTACTCAACGAGCTAAGGCAGTTTTATCCTCTTGATGAGCTTCTCAGGGCTGCGGAGATACCGCGCAGTACGTTTTATTATCATC
equine arteritis virus	equine arteritis virus	ORF1a/1b	1851863	NC_002532	5398	GTTAAAC	-1	EM1V0037	TTGGATCTGGCTAACCCAGTTGAGGCAGTGAATCAGTTAAACTGAGAGCGCCCCACATCTTTCCCGGCGATGTGGGGCGTCGGACCTTTGCTGACTCTAAAGACAAGGGTTTCGTGGCTCTACACAGTCGCACAATGTTTTTAGCTGCCCGGGACTTTTTAT
Feline immundeficiency virus	Feline immundeficiency virus	gag-pol	2762293	M25381	1877	GGGAAAC	-1	EM1V0008	GCTGCCAAATGTTGGCAAGGAAATAGAAAGAATTCGGGAAACTGGAAGGCGGGGCGAGCTGCAGCCCCAGTGAATCAAATGCAGCAAGCAGTAATGCCATCTGCACCTCCAATGGAGGAGAAACTATTGGATTTATAAATTATAATAAAGTAGGTACTACTA
Giardavirus	Giardavirus	polymerase	8378334	L13218	2834	CCCTTTA	-1	EM1V0022	CTTAGTGCCTGGTACTCAGACACAACCTGCGCCATCCCTTTATCCGATCGTGTGATGGAGATCGTCAATTACGCGGCAATATGGGATCCTACACAGGAAAGACACGCACAGGTTTCGTGTACACATACTTTAGCCCCAATTTCCTTTCGAGCTTTAACGTGT
gill-associated virus	gill-associated virus	ORF1a/1b	10811931	AF227196	12214	AAATTTT	-1	EM1V0028	AACGTCACCACTCCCATCCCAGTCAAGCACGAGGCAAATTTTCAGACAAAGCCTCGTCGAGTCTTCCAGTAAATCGTTACCATTACATCAACTCAGCCCCTTTCAACTACACAATCACCAACAAATCACCTGGTGATGGCTGGGTTGAATTTACTGGGGACA
HCV - F protein-10A	HCV	F protein-10A	11447125, 12588970	HPCJTA	365	AAAAAAA	+1	EM1Vadd07	AGACCGTGCACCATGAGCACGAATCCTAAACCTCAAAAAAAAAACAAACGTAACACCTACCGCCGCCCACAGGACGTCAAGTTCCCGGGCGGTGGTCAGATCGTTGGTGGAGTTTACGTGTTGCCGCGCAGGGGCCCCACGTTGGGTGTGCGCGCGACTAGG
herpes simplex virus - thymidine kinase non functional	herpes simplex virus	thymidine kinase non functional	22927407	JQ352202	547	CCCCCAG	-1	EM1Vadd06	CTACCCGGCCGCGCGATACCTTATGGGCAGCATGACCCCCAGGCCGTGCTGGCGTTCGTGGCCCTCATCCCGCCGACCTTGCCCGGCACAAACATCGTGTTGGGGGCCCTTCCGGAGGACAGACACATCGACCGCCTGGCCAAACGCCAGCGCCCCGGCGAG
HIV-2	HIV-2	gag-pol	3031510, 1575083	NC_001722	2394	TTTTTTA	-1	EM1V0024	CACATCATGGCAAACTGCCCGGAAAGACAGGCAGGTTTTTTAGGGTTGGGCCCACGGGGAAAGAAGCCTCGCAACTTCCCCGTGACCCAAGCCCCTCAGGGGCTGATACCAACAGCACCTCCGGCAGATCCAGCAGCGGAACTGTTGGAGAGATATATGCAG
human - OAZ2	human	OAZ2	9782076	NM_002537	326	TCCTGA	+1	EP1E0005	TGCTGCAGGCACATTGTTCCAGGGCCTCTGTGGTGCTCCTGATGCCCCTCACCCACTGTCGAAGATCCCCGGTGGGCGAGGGGGCGGCAGGGATCCTTCTCTCTCAGCTCTAATATATAAGGACGAGAAGCTCACTGTGACCCAGGACCTCCCTGTGAATGA
Human coronavirus 229E	Human coronavirus 229E	polymerase	8290341	X69721	12513	TTTAAAC	-1	EM1V0009	GACCGGACTGCTATCCAAAGTTTTGATAACAGTTATTTAAACGAGTCCGGGGCTCTAGTGCCGCTCGACTAGAGCCCTGTAATGGTACAGACATAGATTACTGTGTCCGTGCATTTGACGTTTACAATAAAGATGCGTCTTTTATCGGAAAAAATCTGAAGT
human t cell lymphotropic virus 2	human t cell lymphotropic virus 2	gag-pro	8057488	M10060	2080	AAAAAAC	-1	EM1V0027	TTGGATCTCCCTTCCACCTCAGGCACTACTGAGGAAAAAAACTCCTTAAGGGGGGAGATCTAATCTCCCCCCATCCCGATCAAGACATCTCGATACTCCCACTCATCCCCCTGCGGCAGCAACAGCAACCAATTCTAGGGGTCCGGATCTCCGTTATGGGAC
Lactate deh. Elevating virus	Lactate deh. Elevating virus	ORF1a/1b	8389075	L13298	6829	TTTAAAC	-1	EM1V0010	ATTGAAAGTCTCAATGGATTGCAGCAGGCATCGGCTTTAAACTGCTAGCCACCTCTGGTCTCGACCGCTGTACTAGAGGTGGGCTGACGGTGTYTGGCGATGCGGTCAAGCTGGTGAGGTATCACTCCCGAACTTTTTCCATTGGAGATGTCAACTTAAARG
lelystad virus	lelystad virus	ORF1a/1b	8517032	M96262	7399	TTTAAAC	-1	EM1V0015	ATTAGTCAACTCCAAGGTTTGACCACTGAACAGGCTTTAAACTGTTAGCCGCCAGCGGCTTGACCCGCTGTGGCCGCGGCGGCCTAGTTGTGACTGAAACGGCGGTAAAAATTATAAAATACCACAGCAGAACTTTCACCTTAGGCCCTTTAGACCTAAAAG
mouse - edr	mouse	edr	11574691	AJ006464	1389	GGGAAAC	-1	EM1E0001	ACGTGTCCAGCGAAAGCCTCCAAGAATTCGCCGCCGGGAAACTCCCCGGCCCCGCTGTAGGGGGACCTTCAGCGACAGGGCCAGAACGAATAAGGTCCCCACCCTCCGAGGCTTCGACTCAGCACCTGCAAGTGATGCTCCAGATTCATATGCCGGGCAGAC
mouse - OAZ1	mouse	OAZ1	9428668	BC060035	243	TCCTGA	+1	EP1E0004	TGCTGTAGTAACCTGGGTCCGGGGCCTCGGTGGTGCTCCTGATGTCCCTCACCCACCCCTGAAGATCCCAGGTGGGCGAGGGAACAGTCAGCGGGATCACAGTCTTTCAGCTAGCATCCTGTACTCCGACGAGCGGCTGAATGTGACAGAGGAGCCGACGTC
mouse - OAZ2	mouse	OAZ2	9782076	NM_010952	291	TCCTGA	+1	EP1E0006	TGCTGCAGGCACATTGTTCCAGGGCCTCTGTGGTGCTCCTGATGCCCCTCACCCACTGTCGAAGATCCCCGGTGGGCGAGGGGGCGGCAGGGATCCTTCTCTCTCAGCTCTAATATATAAGGACGAGAAGCTCACTGTAACCCAGGACCTCCCTGTGAACGA
mouse hepatitis virus	mouse hepatitis virus	ORF1a/1b	1846489	AF029248	13594	TTTAAAC	-1	EM1V0019	ACAGGCTCCCAGTTTCAGTCAAAAGACACGAACTTTTTAAACGGGTTCGGGGTACAAGTGTAAATGCCCGTCTTGTACCCTGTGCCAGTGGCTTGGACACTGATGTTCAATTAAGGGCATTTGACATTTGTAATGCTAATCGAGCTGGCATTGGTTTGTATT
mouse mammary tumor virus - gag-pol	mouse mammary tumor virus	gag-pol	1309954	AF033807	2075	AAAAAAC	-1	EM1V0011	CCACTTCCTCCCTTGGAAACTAATGCTGAAAATTCAAAAAACTTGTAAAGGGGCAGTCCCCTAGCCCCGCTCAAAAGGGGGATGGAGTTAAGGGCTCAGGATTAAATCCTGAAGCCCCACCTTTCACAATACATGATTTGCCTCGAGGCACCCCTGGAAGTG
pea enation virus - polymerase	pea enation virus	polymerase	1875194	L04573	2028	GGGAAAC	-1	EM1V0012	GACACGGAAGACGATGAGTCAGCCCCCAGACGCTCGGGAAACGGATTATTCCGGTCGACTCCGGAGAAACAAAGTCAAGCGAAGACCCCCTCCCCAAAGGTAGAGGAGTCAGCAGCACCCCCTCCCGCTCCAAGAGCCGAAAAGGTAAGGCATGTCCGTCGT
porcine repr and resp syndrome virus	porcine repr and resp syndrome virus	ORF1a/1b	10073689	AF046869	7688	TTTAAAC	-1	EM1V0016	ATTGACAAACTCCAGGGCCTGACTAAGGAGCAGTGTTTAAACTGCTAGCCGCCAGCGGCTTGACCCGCTGTGGTCGCGGCGGCTTGGTTGTTACTGAGACAGCGGTAAAAATAGTCAAATTTCACAACCGGACCTTCACCCTGGGACCTGTGAATTTAAAAG
Potato leaf roll virus	Potato leaf roll virus (Australian isolate)	RdRP	8502558	D13953	1663	TTTAAAT	-1	EM1V0035	ACTTCGGCAGAGAAAACTGCCTCACCAAACAAGCCTTTAAATGGGCAAGCGGCACCGTCCGCCAAAACAAACGGCAACTCCAACATCCCCGACGCCGCTACAAGCGCACCACCAATGGACAAAATGGTCGAACAGATCATCACAGCTATGGTGGGGAGAATC
Potato leaf roll virus	Potato leaf roll virus	RdRP	2466700	Y07496	1662	TTTAAAT	-1	EM1V0014	ACTTCAGCAGAGAAAACTGCTCCAACAAACAAGCCTTTAAATGGGCGAGCGGCACCGCCCGCCAAAACAAACGGCAACTCCGACATCCCCGACGCCGCTATAAGCGCACCACCAATGGACAAAATGGTCGAACAGATCATCACAGCTATGGTGGGGAGAATC
bacterial transposon IS3	prokaryotes	IS3	8107082	AP001918	327	AAAAG	-1	EM1P0006	CAGCTGGCAGAACGGGATGAAGAGCTGGCTATCCTCCAAAAGGCCGCGACATACTTCGCGAAGCGCCTGAAATGAAGTATGTCTTTATTGAAAAACATCAGGCTGAGTTCAGCATCAAAGCAATGTGCCGCGTGCTCCGGGTGGCCCGCAGCGGCTGGTATA
Rahnella - OrfA	Rahnella	OrfA	15126494	AY528232	323	CGAAAG	-1	EM1P0005	ATGCTGGATAAGGAGGCGCTTCAGGTGGCTCTGGGGCGAAAGTACTGACGACAGACCAGAAGCGGGAAGCCGTGATGTTGATGTGTGATGCGACCGGTCTGTCGCAACGTCGTGCCTGCAGGCTTACAGGTTTGTCCCTGTCGACCTGCCGTTATGATGCTC
rat - OAZ	rat	OAZ	8171019, 7813017	D10706	252	TCCTGA	+1	EP1E0002	TGCTGTAGTAACCTGGGTCCGGGGCCTCGGTGGTGCTCCTGATGTCCCTCACCCACCCCTGAAGATCCCAGGTGGGCGAGGGAACAGTCAGCGGGATCACAGTCTTTCAGCTAGCATCCTGTACTCCGACGAGCGGCTGAATGTGACAGAGGAGCCGACGTC
red clover necrotic mosaic virus	red clover necrotic mosaic virus	polymerase	9770419	J04357	824	GGATTTT	-1	EM1V0030	GAGAACAAGGCTGTTGCCGGGTTCAAATCCCTTGAGGATTTTTAGGCGGCCCACTCAGCTTTCCGGTTGAAGATGCCCCATATCCTATTTTAGGCATCCCGGAAATCAGGGTAGCTGAGAAGCGGGCCAGTAGAGTCATGAAAAGTAAGAGAGTCGTAGGGT
S. dysenteriae - orfa	S. dysenteriae	orfa	1660923	X17613	323	AAAAAAG	-1	EM1P0007	AAGCTACAACGCATTGAAATGGAGAATGAAATATTAAAAAAGGCTACCGCGCTCTTGATGTCAGACTCCCTGAACAGTTCTCGATAATCGGGAAACTCAGAGCGCATTATCCTGTGGTCACACTCTGCCATGTGTTCGGGGTTCATCGCAGCAGCTACAGAT
S.cer. Virus	S.cer. Virus	gag-pol	1986362	M28353	1957	GGGTTTA	-1	EM1V0025	AAGAACTACTGGGGTAGTGTGCGTCGTACTCAGCAGGGTTTAGGAGTGGTAGGTCTTACGATGCCAGCTGTAATGCCTACCGGAGAACCTACAGCTGGCGCTGCCCACGAAGAGTTGATAGAACAGGCGGACAATGTTTTAGTAGAGTAAACGTAATCGAAC
SIVagm	Simian immunodeficiency virus isolated from African green monkeys	gag-pol		NC_001549	2191	TTTTTTA	-1	EM1Vadd02	CATATGGCAAAAGACTGCAAGAATGGACAGGCAAATTTTTTAGGGTATGGCCATTGGGGAGGAGCGAAACCAAGAAATTTTGTGCAATACAGAGGAGACACAGTTGGTCTGGAACCAACAGCCCCCCCAATGGAAACAGCTTACGATCCAGCAAAGAAGCTC
tmev	TMEV	2B protein	26063423	JX443418	4234	GGTTTTT	-1	EM1Vadd03	CACGATGTGGAAATGAATCCAGGCCCTGTGCAGTCGGTTTTTCAGCCACAAGGTGCGGTGCTAACTAAATCCCTAGCACCCCAGGCAGGAATCCAAAATCTCCTTCTACGCCTCCTTGGCATAGATGGTGACTGTTCAGAAGTTAGTAAGGCAATCACGGTC
trichomonas vaginalis virus	trichomonas vaginalis virus	cap-pol	10662630	AF127178	2376	GGGCCCC	-1	EM1V0036	GTCAACTCACCCCTCAAGACATGCGCTGCCTACCAGGGCCCCAGCTTCGCGCCAAAGCCGGGCAGCGCCATGTGGAACGAATAAACCAATGCGGGGGCAGCGTCATCTATCCGCGCTTGAGCACTGCTCGCGCCTGCAGCTTGTCTGCCATTGATAAGATGA
Turnip yellow virus	Turnip yellow virus	ORF2/3	7680118	X13063	1552	GGGAAAC	-1	EM1V0004	GAAGACATTTTCTTCGAAAGCAAAGAAGATCTGTCGGGAAACGGAGTGCGCGGCACCGTCCGCGGAACAAACGGAGAAGGCAGCTCCACCCCAAAGACAAGCAACGTCGATGGGAAAGAGATGATGGAGAAAATAATCTCATCTCTAGTGGGAAAGATAAAT
white bream virus	white bream virus	ORF1a/1b	16987966	NC_008516	14548	TTTAAAC	-1	EM1V0038	CCATTGCAACAACAATCAAAAACACAGCAGCCGCCTTTAAACTGGTGGGGCAGTGTCTAGGATTGACGTTAGACACTGCTTTTTGCCCGTTTCAAACAGGTGAATACAAACCGTCATCAAGAGAATTCTACATCAACATTCTCAACAACAATGTAGCCAGTC
